# Melanoma cells appropriate pericyte:endothelial cell crosstalk during perivascular invasion in the brain

**DOI:** 10.1101/2022.07.15.500231

**Authors:** Yu Zhang, Caroline P. Riedstra, Sarah Wang, Sonia Patel, Tobias Bald, Pankaj Kumar, Ali Rohani, David F. Kashatus, Stergios J. Moschos, Andrew C. Dudley

## Abstract

Post brain colonization, cancer cells may adhere to and spread along the abluminal surface of the vasculature providing advantageous access to oxygen, nutrients, and vessel-derived paracrine factors. For example, brain-tropic melanoma cells are well-known to invade along or within blood vessels at the invasive front, but the molecular mechanisms that guide this process are not well-characterized. We have used melanoma cells of different phenotypic states (melanocytic versus mesenchymal) to characterize different modes of perivascular invasion in the brain. We find that Sox9^hi^ mesenchymal state melanoma cells undergo pericyte-like spreading along brain blood vessels via a Snail1-dependent process; in contrast, Sox10^hi^ melanocytic state melanoma form proliferative, perivascular clusters. *Snai1* deletion in mesenchymal-state melanoma cells diminishes Tgfβ-induced expression of Pdgfrβ which impairs Tgfβ/Pdgf ligand-driven motility along the brain microvasculature and dramatically reduces perivascular dispersal of melanoma cells throughout the brain post-colonization. These data suggest that, depending on their transcriptional/phenotypic state, some melanoma cells may appropriate signals that typically mediate endothelial cell:pericyte cross talk as an adaptive mechanism for maintaining vessel proximity and motility within the brain microenvironment.
