## Supplementary material for "Melanoma cells appropriate pericyte:endothelial cell crosstalk during perivascular invasion in the brain": Table I

### Sheet: qPCR primers
	Gene name	Forward primer	Reverse primer
	Acta2	TCCAGCTATGTGTGAAGAGGAAG	CAACCATTACTCCCTGATGTCTG
	Cdh1	TCCTCGCCCTGCTGATTCT	GGCTCTTTGACCACCGTTCTC
	Cspg4	AGGCTGAGGTAAATGCTGGGA	GAGGACAGTAGGAGACCGATGG
	Fn1	TGGCTGAAGTCGCAAGGAA	TGTAGGTGAACGGGAGGACAC
	Gapdh	CAGCCTCGTCCCGTAGACAA	CAATCTCCACTTTGCCACTGC
	Mitf	GACTAAGTGGTCTGCGGTGT	TGCCTCTGAGCTTGCTGTAT
	Pdgfa	GCCAAAGTGGAGTATGTCAGGA	CGATGGTCTGGGTTCAGGTT
	Pdgfb	TCCTTCCTCTCTGCTGCTACCT	GCTCAGCATTTCATACAGTTCCTC
	Pdgfc	GTAGAAGTTGAGGAGCCCAGTG	CAGTCCCAGAACCACACCAG
	Pdgfd	CAGGGAAGACAGTGAAGAAG	GAGCTGCAGATACAGTCACA
	Pdgfrb	GTTCTGGGACGCACTCTTGG	TCTCGCTACTTCTGGCTGTCG
	Serpine1	CTGAGCGACAGCCAACAAGA	TCCCAGAGACCAGAACCAGG
	Snai1	ACCCACTCGGATGTGAAGAGA	GAGGTAGCAGGGTCAGCGAG
	Snai2	CCACTCCACTCTCCTTTACCCA	TTGGATGAAGTGTCAGAGGAAGG
	Tyr	GAACACAATGGCTGCGAAGG	ATGGCCGATAGGTGCATTGG
	Vim	GAGAGAGGAAGCCGAAAGCAC	TCCACTTTCCGTTCAAGGTCA
